# Monoclonal antibodies for the S2 subunit of spike of SARS-CoV cross-react with the newly-emerged SARS-CoV-2

**DOI:** 10.1101/2020.03.06.980037

**Authors:** Zhiqiang Zheng, Vanessa M. Monteil, Sebastian Maurer-Stroh, Chow Wenn Yew, Carol Leong, Nur Khairiah Mohd-Ismail, Suganya Cheyyatraivendran Arularasu, Vincent Tak Kwong Chow, Raymond Lin Tzer Pin, Ali Mirazimi, Wanjin Hong, Yee-Joo Tan

**Affiliations:** Department of Microbiology and Immunology, Yong Loo Lin School of Medicine, National University Health System (NUHS), National University of Singapore.; Department of Laboratory Medicine, Karolinska Institute, Sweden; Public Health Agency of Sweden, Sweden; Bioinformatics Institute (BII), A*STAR (Agency for Science, Technology and Research), Singapore; Department of Biological Sciences (DBS), National University of Singapore.; National Public Health Laboratory (NPHL), National Centre for Infectious Diseases (NCID), Singapore; Institute of Molecular and Cell Biology (IMCB), A*STAR (Agency for Science, Technology and Research), Singapore; National Veterinary Institute, Sweden

**Keywords:** Coronavirus Disease 2019 (COVID-19), SARS-CoV-2, Spike protein, Cross-reactive antibodies

## Abstract

The emergence of a novel coronavirus, SARS-CoV-2, at the end of 2019 has resulted in widespread human infections across the globe. While genetically distinct from SARS-CoV, the etiological agent that caused an outbreak of severe acute respiratory syndrome (SARS) in 2003, both coronaviruses exhibit receptor binding domain (RBD) conservation and utilize the same host cell receptor, angiotensin-converting enzyme 2 (ACE2), for virus entry. Therefore, it will be important to test the cross-reactivity of antibodies that have been previously generated against the surface spike (S) glycoprotein of SARS-CoV in order to aid research on the newly emerged SARS-CoV-2. Here, we show that an immunogenic domain in the S2 subunit of SARS-CoV S is highly conserved in multiple strains of SARS-CoV-2. Consistently, four murine monoclonal antibodies (mAbs) raised against this immunogenic SARS-CoV fragment were able to recognise the S protein of SARS-CoV-2 expressed in a mammalian cell line. Importantly, one of them (mAb 1A9) was demonstrated to detect S in SARS-CoV-2-infected cells. To our knowledge, this is the first study showing that mAbs targeting the S2 domain of SARS-CoV can cross-react with SARS-CoV-2 and this observation is consistent with the high sequence conservation in the S2 subunit. These cross-reactive mAbs may serve as tools useful for SARS-CoV-2 research as well as for the development of diagnostic assays for its associated coronavirus disease COVID-19.
