## Supplementary Table 2 for "Monoclonal antibodies for the S2 subunit of spike of SARS-CoV cross-react with the newly-emerged SARS-CoV-2"

### Sheet: Sheet2
Query	Spike	%id	%cov	#muts	Comment
BetaCoV/Wuhan/WH05/2020|EPI_ISL_408978|2020-02-07	L7X, F55X, L56X, P57X, F58X, F59X, S60X, N61X, V62X, F86X, N87X, I128X, K129X, V130X, C131X, E132X, F133X, Q134X, F135X, E169X, A372X, S373X, F374X, S375X, T376X, F377X, K378X, C379X, Y380X, D775X, K776X, N777X, T778X, Q779X, E780X, V781X, F782X, A783X, Q784X, V785X, K786X, Q787X, I788X, L1141X, K1149X	0.965	1	45	red … very low quality sequences, X denotes undetermined bases at this position
BetaCoV/Finland/1/2020|EPI_ISL_407079|2020-01-29	T22X, Q23X, L24X, P25X, P26X, A27X, Y28X, T29X, N30X, S31X, F32X, T33X, R34X, G35X, V36X, Y37X, Y38X, P39X, D40X, K41X, V42X, F43X, R44X, S45X, S46X, V47X, L48X, H49X	0.978	1	28	blue … low quality sequence, X denotes undetermined bases at this position
BetaCoV/Shanghai/IVDC-SH-001/2020|EPI_ISL_408483|2020-01-20	I1081X, C1082X, H1083X, D1084X, G1093A, V1177A	0.995	1	6	green … amino acid mutation in putative 1A9 mAb binding region
BetaCoV/Beijing/IVDC-BJ-005/2020|EPI_ISL_408485|2020-01-18	V860Q, L861K, F970S	0.998	1	3
BetaCoV/Shenzhen/SZTH-004/2020|EPI_ISL_406595|2020-01-16	N354D, D364Y	0.998	1	2
BetaCoV/Shenzhen/SZTH-001/2020|EPI_ISL_406592|2020-01-13	V1129L, E1262G	0.998	1	2
BetaCoV/Wuhan/IVDC-HB-envF13/2020|EPI_ISL_408511|2020-01-01	W436X, L849F	0.998	1	2
BetaCoV/Germany/Baden-Wuerttemberg-1/2020|EPI_ISL_412912|2020-	D614G	0.999	1	1
BetaCoV/Germany/BavPat1/2020|EPI_ISL_406862|2020-01-28	D614G	0.999	1	1
BetaCoV/Wuhan/HBCDC-HB-01/2019|EPI_ISL_402132|2019-12-30	F32I	0.999	1	1
BetaCoV/Wuhan/HBCDC-HB-04/2019|EPI_ISL_412900|2019-12-30	F32V	0.999	1	1
BetaCoV/England/01/2020|EPI_ISL_407071|2020-01-29	F342X	0.999	1	1
BetaCoV/Sweden/01/2020|EPI_ISL_411951|2020-02-07	F797C	0.999	1	1
BetaCoV/Guangdong/20SF028/2020|EPI_ISL_403936|2020-01-17	H49Y	0.999	1	1
BetaCoV/Guangdong/20SF040/2020|EPI_ISL_403937|2020-01-18	H49Y	0.999	1	1
BetaCoV/Guangdong/20SF174/2020|EPI_ISL_406531|2020-01-22	H49Y	0.999	1	1
BetaCoV/Jiangsu/JS02/2020|EPI_ISL_411952|2020-01-24	H49Y	0.999	1	1
BetaCoV/USA/CA5/2020|EPI_ISL_408010|2020-01-29	H49Y	0.999	1	1
BetaCoV/Australia/QLD02/2020|EPI_ISL_407896|2020-01-30	P1143L	0.999	1	1
BetaCoV/South Korea/SNU01/2020|EPI_ISL_411929|2020-01	S221W	0.999	1	1
BetaCoV/Australia/VIC01/2020|EPI_ISL_406844|2020-01-25	S247R	0.999	1	1
BetaCoV/France/IDF0372-isl/2020|EPI_ISL_410720|2020-01-23	V367F	0.999	1	1
BetaCoV/France/IDF0372/2020|EPI_ISL_406596|2020-01-23	V367F	0.999	1	1
BetaCoV/France/IDF0373/2020|EPI_ISL_406597|2020-01-23	V367F	0.999	1	1
BetaCoV/France/IDF0386-islP1/2020|EPI_ISL_411219|2020-01-28	V367F	0.999	1	1
BetaCoV/France/IDF0386-islP3/2020|EPI_ISL_411220|2020-01-28	V367F	0.999	1	1
BetaCoV/Hong Kong/VM20001061/2020|EPI_ISL_408975|2020-01-22	V367F	0.999	1	1
BetaCoV/Hong Kong/VM20001061/2020|EPI_ISL_412028|2020-01-22	V367F	0.999	1	1
BetaCoV/Australia/NSW01/2020|EPI_ISL_407893|2020-01-24	no mutations	1	1	0
BetaCoV/Australia/QLD01/2020|EPI_ISL_407894|2020-01-28	no mutations	1	1	0
BetaCoV/Australia/QLD03/2020|EPI_ISL_410717|2020-02-05	no mutations	1	1	0
BetaCoV/Australia/QLD04/2020|EPI_ISL_410718|2020-02-05	no mutations	1	1	0
BetaCoV/Belgium/GHB-03021/2020|EPI_ISL_407976|2020-02-03	no mutations	1	1	0
BetaCoV/Cambodia/0012/2020|EPI_ISL_411902|2020-01-27	no mutations	1	1	0
BetaCoV/China/IQTC01/2020|EPI_ISL_412966|2020-02-05	no mutations	1	1	0
BetaCoV/China/IQTC02/2020|EPI_ISL_412967|2020-01-29	no mutations	1	1	0
BetaCoV/China/WH-09/2020|EPI_ISL_411957|2020-01-08	no mutations	1	1	0
BetaCoV/China/WHU01/2020|EPI_ISL_406716|2020-01-02	no mutations	1	1	0
BetaCoV/China/WHU02/2020|EPI_ISL_406717|2020-01-02	no mutations	1	1	0
BetaCoV/Chongqing/IVDC-CQ-001/2020|EPI_ISL_408481|2020-01-18	no mutations	1	1	0
BetaCoV/Chongqing/YC01/2020|EPI_ISL_408478|2020-01-21	no mutations	1	1	0
BetaCoV/Chongqing/ZX01/2020|EPI_ISL_408479|2020-01-23	no mutations	1	1	0
BetaCoV/England/02/2020|EPI_ISL_407073|2020-01-29	no mutations	1	1	0
BetaCoV/England/09c/2020|EPI_ISL_412116|2020-02-09	no mutations	1	1	0
BetaCoV/Foshan/20SF207/2020|EPI_ISL_406534|2020-01-22	no mutations	1	1	0
BetaCoV/Foshan/20SF210/2020|EPI_ISL_406535|2020-01-22	no mutations	1	1	0
BetaCoV/Foshan/20SF211/2020|EPI_ISL_406536|2020-01-22	no mutations	1	1	0
BetaCoV/France/IDF0515-isl/2020|EPI_ISL_410984|2020-01-29	no mutations	1	1	0
BetaCoV/France/IDF0515/2020|EPI_ISL_408430|2020-01-29	no mutations	1	1	0
BetaCoV/France/IDF0571/2020|EPI_ISL_411218|2020-02-02	no mutations	1	1	0
BetaCoV/France/RA739/2020|EPI_ISL_410486|2020-02-08	no mutations	1	1	0
BetaCoV/Fujian/13/2020|EPI_ISL_411066|2020-01-22	no mutations	1	1	0
BetaCoV/Fujian/8/2020|EPI_ISL_411060|2020-01-21	no mutations	1	1	0
BetaCoV/Guangdong/20SF012/2020|EPI_ISL_403932|2020-01-14	no mutations	1	1	0
BetaCoV/Guangdong/20SF013/2020|EPI_ISL_403933|2020-01-15	no mutations	1	1	0
BetaCoV/Guangdong/20SF014/2020|EPI_ISL_403934|2020-01-15	no mutations	1	1	0
BetaCoV/Guangdong/20SF025/2020|EPI_ISL_403935|2020-01-15	no mutations	1	1	0
BetaCoV/Guangdong/20SF201/2020|EPI_ISL_406538|2020-01-23	no mutations	1	1	0
BetaCoV/Guangzhou/20SF206/2020|EPI_ISL_406533|2020-01-22	no mutations	1	1	0
BetaCoV/Hangzhou/HZ-1/2020|EPI_ISL_406970|2020-01-20	no mutations	1	1	0
BetaCoV/Hangzhou/HZCDC0001/2020|EPI_ISL_407313|2020-01-19	no mutations	1	1	0
BetaCoV/Hefei/2/2020|EPI_ISL_412026|2020-02-23	no mutations	1	1	0
BetaCoV/Hong Kong/VB20017970/2020|EPI_ISL_408994|2020-01-21	no mutations	1	1	0
BetaCoV/Hong Kong/VB20019871/2020|EPI_ISL_408996|2020-01-24	no mutations	1	1	0
BetaCoV/Hong Kong/VB20019923/2020|EPI_ISL_408997|2020-01-24	no mutations	1	1	0
BetaCoV/Hong Kong/VB20024950/2020|EPI_ISL_409022|2020-01-29	no mutations	1	1	0
BetaCoV/Hong Kong/VB20026565/2020|EPI_ISL_409024|2020-01-31	no mutations	1	1	0
BetaCoV/Hong Kong/VB20026565/2020|EPI_ISL_412030|2020-02-01	no mutations	1	1	0
BetaCoV/Hong Kong/VM20001218/2020|EPI_ISL_408995|2020-01-24	no mutations	1	1	0
BetaCoV/Hong Kong/VM20001387/2020|EPI_ISL_408998|2020-01-25	no mutations	1	1	0
BetaCoV/Hong Kong/VM20001403/2020|EPI_ISL_409000|2020-01-26	no mutations	1	1	0
BetaCoV/Hong Kong/VM20001464/2020|EPI_ISL_408999|2020-01-25	no mutations	1	1	0
BetaCoV/Hong Kong/VM20001776/2020|EPI_ISL_409002|2020-01-29	no mutations	1	1	0
BetaCoV/Hong Kong/VM20001794/2020|EPI_ISL_409001|2020-01-29	no mutations	1	1	0
BetaCoV/Hong Kong/VM20001988/2020|EPI_ISL_409020|2020-01-30	no mutations	1	1	0
BetaCoV/Hong Kong/VM20001988/2020|EPI_ISL_412029|2020-01-30	no mutations	1	1	0
BetaCoV/Hong Kong/VM20002162/2020|EPI_ISL_409023|2020-01-31	no mutations	1	1	0
BetaCoV/Hong Kong/VM20002302/2020|EPI_ISL_409025|2020-02-01	no mutations	1	1	0
BetaCoV/Hong Kong/VM20002343/2020|EPI_ISL_409026|2020-02-03	no mutations	1	1	0
BetaCoV/Hong Kong/VM20002345/2020|EPI_ISL_409027|2020-02-03	no mutations	1	1	0
BetaCoV/Italy/INMI1-cs/2020|EPI_ISL_410546|2020-01-31	no mutations	1	1	0
BetaCoV/Italy/INMI1-isl/2020|EPI_ISL_410545|2020-01-29	no mutations	1	1	0
BetaCoV/Japan/AI/I-004/2020|EPI_ISL_407084|2020-01-25	no mutations	1	1	0
BetaCoV/Japan/Hu_DP_Kng_19-020/2020|EPI_ISL_412968|2020-02-10	no mutations	1	1	0
BetaCoV/Japan/Hu_DP_Kng_19-027/2020|EPI_ISL_412969|2020-02-10	no mutations	1	1	0
BetaCoV/Japan/KY-V-029/2020|EPI_ISL_408669|2020-01-29	no mutations	1	1	0
BetaCoV/Japan/NA-20-05-1/2020|EPI_ISL_410531|2020-01-25	no mutations	1	1	0
BetaCoV/Japan/OS-20-07-1/2020|EPI_ISL_410532|2020-01-23	no mutations	1	1	0
BetaCoV/Japan/TY-WK-012/2020|EPI_ISL_408665|2020-01-29	no mutations	1	1	0
BetaCoV/Japan/TY-WK-501/2020|EPI_ISL_408666|2020-01-31	no mutations	1	1	0
BetaCoV/Japan/TY-WK-521/2020|EPI_ISL_408667|2020-01-31	no mutations	1	1	0
BetaCoV/Jiangsu/IVDC-JS-001/2020|EPI_ISL_408488|2020-01-19	no mutations	1	1	0
BetaCoV/Jiangsu/JS01/2020|EPI_ISL_411950|2020-01-23	no mutations	1	1	0
BetaCoV/Jiangsu/JS03/2020|EPI_ISL_411953|2020-01-24	no mutations	1	1	0
BetaCoV/Jiangxi/IVDC-JX-002/2020|EPI_ISL_408486|2020-01-11	no mutations	1	1	0
BetaCoV/Jingzhou/HBCDC-HB-01/2020|EPI_ISL_412459|2020-01-08	no mutations	1	1	0
BetaCoV/Korea/KCDC05/2020|EPI_ISL_412869|2020-01-30	no mutations	1	1	0
BetaCoV/Korea/KCDC06/2020|EPI_ISL_412870|2020-01-30	no mutations	1	1	0
BetaCoV/Korea/KCDC07/2020|EPI_ISL_412871|2020-01-31	no mutations	1	1	0
BetaCoV/Korea/KCDC12/2020|EPI_ISL_412872|2020-02-01	no mutations	1	1	0
BetaCoV/Korea/KCDC24/2020|EPI_ISL_412873|2020-02-06	no mutations	1	1	0
BetaCoV/Nepal/61/2020|EPI_ISL_410301|2020-01-13	no mutations	1	1	0
BetaCoV/Nonthaburi/61/2020|EPI_ISL_403962|2020-01-08	no mutations	1	1	0
BetaCoV/Nonthaburi/74/2020|EPI_ISL_403963|2020-01-13	no mutations	1	1	0
BetaCoV/Shandong/IVDC-SD-001/2020|EPI_ISL_408482|2020-01-19	no mutations	1	1	0
BetaCoV/Shenzhen/HKU-SZ-002/2020|EPI_ISL_406030|2020-01-10	no mutations	1	1	0
BetaCoV/Shenzhen/HKU-SZ-005/2020|EPI_ISL_405839|2020-01-11	no mutations	1	1	0
BetaCoV/Shenzhen/SZTH-002/2020|EPI_ISL_406593|2020-01-13	no mutations	1	1	0
BetaCoV/Shenzhen/SZTH-003/2020|EPI_ISL_406594|2020-01-16	no mutations	1	1	0
BetaCoV/Sichuan/IVDC-SC-001/2020|EPI_ISL_408484|2020-01-15	no mutations	1	1	0
BetaCoV/Singapore/1/2020|EPI_ISL_406973|2020-01-23	no mutations	1	1	0
BetaCoV/Singapore/10/2020|EPI_ISL_410716|2020-02-04	no mutations	1	1	0
BetaCoV/Singapore/11/2020|EPI_ISL_410719|2020-02-02	no mutations	1	1	0
BetaCoV/Singapore/2/2020|EPI_ISL_407987|2020-01-25	no mutations	1	1	0
BetaCoV/Singapore/3/2020|EPI_ISL_407988|2020-02-01	no mutations	1	1	0
BetaCoV/Singapore/4/2020|EPI_ISL_410535|2020-02-03	no mutations	1	1	0
BetaCoV/Singapore/5/2020|EPI_ISL_410536|2020-02-06	no mutations	1	1	0
BetaCoV/Singapore/6/2020|EPI_ISL_410537|2020-02-09	no mutations	1	1	0
BetaCoV/Singapore/7/2020|EPI_ISL_410713|2020-01-27	no mutations	1	1	0
BetaCoV/Singapore/8/2020|EPI_ISL_410714|2020-02-03	no mutations	1	1	0
BetaCoV/Singapore/9/2020|EPI_ISL_410715|2020-02-04	no mutations	1	1	0
BetaCoV/South Korea/KCDC03/2020|EPI_ISL_407193|2020-01-25	no mutations	1	1	0
BetaCoV/Sydney/2/2020|EPI_ISL_408976|2020-01-22	no mutations	1	1	0
BetaCoV/Sydney/3/2020|EPI_ISL_408977|2020-01-25	no mutations	1	1	0
BetaCoV/Taiwan/2/2020|EPI_ISL_406031|2020-01-23	no mutations	1	1	0
BetaCoV/Taiwan/3/2020|EPI_ISL_411926|2020-01-24	no mutations	1	1	0
BetaCoV/Taiwan/4/2020|EPI_ISL_411927|2020-01-28	no mutations	1	1	0
BetaCoV/Taiwan/CGMH-CGU-01/2020|EPI_ISL_411915|2020-01-25	no mutations	1	1	0
BetaCoV/Taiwan/NTU01/2020|EPI_ISL_408489|2020-01-31	no mutations	1	1	0
BetaCoV/USA/AZ1/2020|EPI_ISL_406223|2020-01-22	no mutations	1	1	0
BetaCoV/USA/CA1/2020|EPI_ISL_406034|2020-01-23	no mutations	1	1	0
BetaCoV/USA/CA2/2020|EPI_ISL_406036|2020-01-22	no mutations	1	1	0
BetaCoV/USA/CA3/2020|EPI_ISL_408008|2020-01-29	no mutations	1	1	0
BetaCoV/USA/CA4/2020|EPI_ISL_408009|2020-01-29	no mutations	1	1	0
BetaCoV/USA/CA6/2020|EPI_ISL_410044|2020-01-27	no mutations	1	1	0
BetaCoV/USA/CA7/2020|EPI_ISL_411954|2020-02-06	no mutations	1	1	0
BetaCoV/USA/CA8/2020|EPI_ISL_411955|2020-02-10	no mutations	1	1	0
BetaCoV/USA/CA9/2020|EPI_ISL_412862|2020-02-23	no mutations	1	1	0
BetaCoV/USA/IL1/2020|EPI_ISL_404253|2020-01-21	no mutations	1	1	0
BetaCoV/USA/IL2/2020|EPI_ISL_410045|2020-01-28	no mutations	1	1	0
BetaCoV/USA/MA1/2020|EPI_ISL_409067|2020-01-29	no mutations	1	1	0
BetaCoV/USA/TX1/2020|EPI_ISL_411956|2020-02-11	no mutations	1	1	0
BetaCoV/USA/WA1-A12/2020|EPI_ISL_407214|2020-01-25	no mutations	1	1	0
BetaCoV/USA/WA1-F6/2020|EPI_ISL_407215|2020-01-25	no mutations	1	1	0
BetaCoV/USA/WA1/2020|EPI_ISL_404895|2020-01-19	no mutations	1	1	0
BetaCoV/USA/WI1/2020|EPI_ISL_408670|2020-01-31	no mutations	1	1	0
BetaCoV/Vietnam/VR03-38142/2020|EPI_ISL_408668|2020-01-24	no mutations	1	1	0
BetaCoV/Wuhan-Hu-1/2019|EPI_ISL_402125|2019-12-31	no mutations	1	1	0
BetaCoV/Wuhan/HBCDC-HB-02/2019|EPI_ISL_412898|2019-12-30	no mutations	1	1	0
BetaCoV/Wuhan/HBCDC-HB-03/2019|EPI_ISL_412899|2019-12-30	no mutations	1	1	0
BetaCoV/Wuhan/IPBCAMS-WH-01/2019|EPI_ISL_402123|2019-12-24	no mutations	1	1	0
BetaCoV/Wuhan/IPBCAMS-WH-02/2019|EPI_ISL_403931|2019-12-30	no mutations	1	1	0
BetaCoV/Wuhan/IPBCAMS-WH-03/2019|EPI_ISL_403930|2019-12-30	no mutations	1	1	0
BetaCoV/Wuhan/IPBCAMS-WH-04/2019|EPI_ISL_403929|2019-12-30	no mutations	1	1	0
BetaCoV/Wuhan/IPBCAMS-WH-05/2020|EPI_ISL_403928|2020-01-01	no mutations	1	1	0
BetaCoV/Wuhan/IVDC-HB-01/2019|EPI_ISL_402119|2019-12-30	no mutations	1	1	0
BetaCoV/Wuhan/IVDC-HB-04/2020|EPI_ISL_402120|2020-01-01	no mutations	1	1	0
BetaCoV/Wuhan/IVDC-HB-05/2019|EPI_ISL_402121|2019-12-30	no mutations	1	1	0
BetaCoV/Wuhan/IVDC-HB-envF13-20/2020|EPI_ISL_408514|2020-01-01	no mutations	1	1	0
BetaCoV/Wuhan/IVDC-HB-envF13-21/2020|EPI_ISL_408515|2020-01-01	no mutations	1	1	0
BetaCoV/Wuhan/WIV02/2019|EPI_ISL_402127|2019-12-30	no mutations	1	1	0
BetaCoV/Wuhan/WIV04/2019|EPI_ISL_402124|2019-12-30	no mutations	1	1	0
BetaCoV/Wuhan/WIV05/2019|EPI_ISL_402128|2019-12-30	no mutations	1	1	0
BetaCoV/Wuhan/WIV06/2019|EPI_ISL_402129|2019-12-30	no mutations	1	1	0
BetaCoV/Wuhan/WIV07/2019|EPI_ISL_402130|2019-12-30	no mutations	1	1	0
BetaCoV/Yunnan/IVDC-YN-003/2020|EPI_ISL_408480|2020-01-17	no mutations	1	1	0
BetaCoV/Zhejiang/WZ-01/2020|EPI_ISL_404227|2020-01-16	no mutations	1	1	0
BetaCoV/Zhejiang/WZ-02/2020|EPI_ISL_404228|2020-01-17	no mutations	1	1	0
BetaCoVUSA/WA2/2020|EPI_ISL_412970|2020-02-24	no mutations	1	1	0
BetaCov/France/IDF0626/2020|EPI_ISL_408431|2020-01-29	no mutations	1	1	0
BetaCov/Taiwan/NTU02/2020|EPI_ISL_410218|2020-02-05	no mutations	1	1	0
BetaCov/Wuhan/WH01/2019|EPI_ISL_406798|2019-12-26	no mutations	1	1	0
BetaCov/Wuhan/WH03/2020|EPI_ISL_406800|2020-01-01	no mutations	1	1	0
BetaCov/Wuhan/WH04/2020|EPI_ISL_406801|2020-01-05	no mutations	1	1	0
